# Joint disruption of *Ret* and *Ednrb* transcription drives cell fate reversal in the Enteric Nervous System in Hirschsprung disease

**DOI:** 10.1101/2025.03.04.641483

**Authors:** Ryan D. Fine, Rebecca Chubaryov, Mingzhou Fu, Gabriel Grullon, Aravinda Chakravarti

**Affiliations:** Center for Human Genetics and Genomics, NYU Grossman School of Medicine, New York, NY; Department of Neuroscience and Physiology, NYU Grossman School of Medicine, New York, NY

**Keywords:** *Ret*, *Ednrb*, aganglionosis, gene expression, mouse

## Abstract

Despite extensive genetic heterogeneity, 72% of pathogenic alleles for Hirschsprung disease (HSCR) arise from coding and regulatory variants in genes of the *RET* and *EDNRB* gene regulatory network (GRN) in the enteric nervous system (ENS). Reduced signaling of these two receptors below a threshold in enteric neural crest-derived cells (ENCDCs) leads to a molecular tipping point at which otherwise lesser cellular defects result in aganglionosis. To elucidate the mechanisms leading to enteric neuronal loss from these genetic defects, we generated four strains of mice carrying reduced function alleles at *Ret* or *Ednrb* or both, along with their wildtype alleles. ENS tissue- and single-cell gene expression profiling of the developing and postnatal gastrointestinal tract in five mouse models, with various combinations of mutant alleles, revealed 3 major insights: (i) *Ret* and *Ednrb* deficiency, rather than complete loss, is sufficient to induce HSCR, (ii) *Ret* and *Ednrb* demonstrate strong trans interactions, and (3) disruption of this interaction leads to cellular fate changes to compensate for neuronal loss. This study of targeted mouse models of a multifactorial disorder reveals how increasing dosage of genetic defects within a GRN leads to quantifiably increasing dysregulation from genotype to gene expression to cellular identity to function. Importantly, our studies establish that aganglionosis results only with severely reduced gene expression at both receptor genes and their consequent disruption of normal and compensatory cell fate trajectories.
