## Supplementary material for "Joint disruption of *Ret* and *Ednrb* transcription drives cell fate reversal in the Enteric Nervous System in Hirschsprung disease": Table S2

id	genotype	sex	age
SRR5973222	WT	female	E14.5
SRR5973223	WT	female	E14.5
SRR5973224	WT	female	E14.5
SRR5973225	WT	male	E14.5
SRR5973226	WT	male	E14.5
SRR5973227	WT	male	E14.5
E145_16	Piebald_Het	male	E14.5
E145_17	Piebald_Het	male	E14.5
E145_5	Piebald_Het	male	E14.5
E145_98	Piebald_Het	female	E14.5
E145_99	Piebald_Het	female	E14.5
E145_100	Piebald_Hom	male	E14.5
E145_14	Piebald_Hom	female	E14.5
E145_7	Piebald_Hom	male	E14.5
E145_93	Piebald_Hom	female	E14.5
E145_96	Piebald_Hom	male	E14.5
E145_1	Ret_Het_Piebald_Het	male	E14.5
E145_105	Ret_Het_Piebald_Het	female	E14.5
E145_106	Ret_Het_Piebald_Het	female	E14.5
E145_15	Ret_Het_Piebald_Het	male	E14.5
E145_3	Ret_Het_Piebald_Het	male	E14.5
E145_10	Ret_Het_Piebald_Hom	female	E14.5
E145_11	Ret_Het_Piebald_Hom	male	E14.5
E145_12	Ret_Het_Piebald_Hom	female	E14.5
E145_2	Ret_Het_Piebald_Hom	male	E14.5
E145_4	Ret_Het_Piebald_Hom	male	E14.5
E145_8	Ret_Het_Piebald_Hom	female	E14.5
E145_85	Ret_Het_Piebald_Hom	female	E14.5
WTP0_1	WT	male	P0
WTP0_10	WT	male	P0
WTP0_9	WT	male	P0
WTP0_2	WT	female	P0
WTP0_5	WT	female	P0
WTP0_6	WT	female	P0
P0_13	Piebald_Het	female	P0
P0_20	Piebald_Het	male	P0
P0_21	Piebald_Het	female	P0
P0_22	Piebald_Het	female	P0
P0_26	Piebald_Het	male	P0
P0_31	Piebald_Het	male	P0
P0_10	Piebald_Hom	male	P0
P0_15	Piebald_Hom	male	P0
P0_7	Piebald_Hom	male	P0
P0_25	Piebald_Hom	female	P0
P0_27	Piebald_Hom	female	P0
P0_9	Piebald_Hom	female	P0
P0_12	Ret_Het_Piebald_Het	male	P0
P0_19	Ret_Het_Piebald_Het	male	P0
P0_2	Ret_Het_Piebald_Het	male	P0
P0_1	Ret_Het_Piebald_Het	female	P0
P0_14	Ret_Het_Piebald_Het	female	P0
P0_16	Ret_Het_Piebald_Het	female	P0
P0_28	Ret_Het_Piebald_Hom	male	P0
P0_5	Ret_Het_Piebald_Hom	male	P0
P0_8	Ret_Het_Piebald_Hom	male	P0
P0_17	Ret_Het_Piebald_Hom	female	P0
P0_29	Ret_Het_Piebald_Hom	female	P0
P0_30	Ret_Het_Piebald_Hom	female	P0
