## Supplementary material for "Joint disruption of *Ret* and *Ednrb* transcription drives cell fate reversal in the Enteric Nervous System in Hirschsprung disease": Table S3

E14.5_Ret_Up	E14.5_Multiplicative_Up	E14.5_Multiplicative_Down	P0_Ret_Up	P0_Ret_Down	P0_Ednrb_Up	P0_Ednrb_Down	P0_Additive_Up	P0_Additive_Down	P0_Multiplicative_Up	P0_Multiplicative_Down
Ret	Uhrf1	Hmgn2	Ptprr	Fap	Stx1a	Folr1	Cacna1b	Galns	Zim1	Pcbp3
	Smg5	Snx6	Sptb	Tcirg1	Npdc1	Man1a	Map2	Gpc3	Pex5	Rnd2
	Mef2d	Rhoa	Sema4d	Chrd	Gdi1	Meltf	Cyfip2		Tfap4	Metrn
	Nacc1	Rps15a	Pkia	Phf1	Hey2	Itgb6	Grik1		Prox1	Slc2a3
	Ppard	Acyp1	Fam219a	Smarca2	Mrnip	Cat	Adcyap1r1		Irf1	Dlgap1
	Slc25a42	Rpl15	St8sia1	Postn	Gria1	Emp1	Lrfn5		Apob	Efnb3
	Chaf1a	Rpa3	Snx19	Tec	Dhrs13	Flcn	Lgi4		Mink1	9330159F19Rik
	Mcm2	Hnrnpl	Hsdl1	Tra2a	Cacnb1	Npl	Hoxb4		Cacna1g	Chd5
	Map2k7	H3f3b	Mtrr	Acss3	Gadd45g		Onecut2		Ntn1	Cadm3
	Dgcr2	Cox7c	Myrip	C1s1	Carmil3		Sarm1		Lgmn	Ankrd13d
	Ddx23	Hebp2	Inpp5f	Zfp503	Ctnnd2		Col25a1		Aoah	Upk1a
	Stat3	Fam184a	Grk3	Fmo1	Ttll1		Pclo		Fst	Neurl1a
	Arid3b	Fabp7	Ccdc149	Armcx6	Rsph9		Ptprz1		Wnt5a	Rundc3a
	Usp19	Washc3	Ano5	D930048N14Rik	Slc39a6				Dab2	Aplp1
	Cad	Ddx50	Scn3a	Cfd	Tnnt2				Trio	Cnp
	Ankrd52	Cep112	Akap6	Eml3	Tyro3				Paxbp1	Hap1
	Srf	Zc3h14	Kcnb2		Pfn2				Washc2	Hmgcll1
	Rxra	Mnat1	Fam177a		Hax1				C2	Elavl2
	Pacsin2	Ylpm1			Pde4b				Peli3	Rbfox1
	Zfp687	Hnrnpk			Adgrb2				Mxi1	Snap47
	Eif4ebp2	Gpx8			Yars				Dclre1a	Rnf112
	Unc5b	Arf4			Stmn1				Podxl	Myt1
	Vsir	Tdrd3			Fbxo44				Ppp2r5a	Fsd1
	Slc36a1	Pibf1			Plxna4				Golga1	Kif1a
	Smg8	Sub1			Fam131b				Mamdc4	4931428F04Rik
	Nr1d1	Eif3e			Synm				Neb	Tnr
	Vamp2	Pdcd4			Lrfn1				Edn3	Fam184b
	Xrcc3	Paip1			Kctd13				Khdc4	Kcnq2
	Bap1	Sumo1			Stx1b				Stra6l	Rarb
	St13	Clk1			Grik4				Kif12	Gdap1l1
	Glyr1	Tmeff2			Fez1				Plpp3	Mapt
	Klhl22	Nphp1			Elovl4				Gm20605	Tbx3
	Ets2	Gnas			Ank2				Clec2e	Sult4a1
	Kcnk5	Cibar1			Stk36				Sh2b1	Scrn1
	Lbh	Akirin2			Mif				Apoa4	Pcmt1
	Mlst8	Slc10a4			Clasp2				Apoc3	Lrp11
	Axin1	Cbx3			Adra2a				Srek1	Fabp7
	Mllt1	Ssbp1			Grip1				Igdcc4	Slc6a15
	Brd2	Zfp638			Brsk1				Colgalt1	Zwint
	Naa40	Eef1akmt2			Garnl3				Prpf39	Ahi1
	Frmd8	Rbm3			Sh3bgr				Zc3h7a	Ascl1
	Ighmbp2	Terf2ip			Nacad				Sema7a	Apc2
	Lrp5	Gtf2a2			Pum3				Olfml2b	Nsg2
	Mark2	Senp6			Lrrtm3				Taf4	Fabp6
	Pdcd11	Lrrk2			Sbk1				Mreg	Kif3c
	Tollip	Anapc10			Fam89a				Hsd3b7	Rasl10b
	Aatk	Eef1a1			Cadm4				Reln	Cacng4
	Podxl	Cpe			Smim10l2a				Socs3	Doc2b
	Rhot2	Armc10			Mab21l1				Mmrn1	Chga
	Sdc3	Rpl22l1			Spock2				Srsf11	Unc79
	Sema4c	Edrf1			Akap17b				Zfp932	Gng4
	Wdr5	Ythdf2			Prr36				Mfsd4b4	Amph
	Kif3b	Pnrc1			Wdr6					Fastkd3
	Zgpat	Commd10			Hoxb2					Agtpbp1
	Rprd1b	Lsm8								Pcsk1
	Il6ra	Dnajc21								Arhgef28
	Nol6	Lyrm2								Rab3c
	Ptch2	Rpl37a								Sap18
	Hdac1	C2cd3								Amer2
	Casp9	Arxes1								Stmn4
	Ski	Rps23								Nefm
	Cd38	Tmsb4x								Nefl
	Gtf2h3	Tatdn1								Jph4
	Mmab	Smim11								Syngr1
	Ephb4	Pfdn4								Nell2
	Vamp1	Smim30								Septin3
	Furin	Cryzl1								Mapk8ip2
	Kdm8	Rpl35a								Tagln3
	Fbxl19	Rpl34								Ncam2
	Polr3e	Hspb11								Igsf11
	Cdk16	Mthfs								Sncg
	Efnb1	Hmgn3								Scg5
	Col4a2	Hmgb1								Ache
	Tnpo2	Rps28								Prph
	Adat1	Lgals1								Nrxn1
	Hyou1	Ptges3								Syt4
	Atxn2l	1700029J07Rik								Celf4
	Slc10a3	Rpl31								Tpgs2
	Fbxo21	Gm2000								Cdh2
	Rpap1	Rbis								Epb41l4a
	Pomt2	Gm14295								Gabbr1
	Loxl2	Sec61g								Ppp2r2b
	Plekhm1	2310009B15Rik								Dpysl3
	Leng8	Ubl5								Gldc
	Midn	Nbdy								Cnih2
	Surf6	Cmc4								Apba1
	Gatad2a	Rps27								Rcor2
	Hif1an	Lsm5								Gfra1
	Ttyh3	Ube2d2a								Slc18a2
	Dennd3	Gm8797								Agap2
	Taf6									Dpysl4
	Lrrc20									Rbfox3
	Ldlrap1									Fbxl16
	Bicd2									Prkar1b
	Dhx38									Snca
	Nfe2l1									Khdrbs2
	Irs2									Chst10
	Icmt									Tmeff2
	Tbc1d13									Tmem169
	Trub2									Ptprn
	Dag1									Serpine2
	Cbx4									Nfasc
	Trim41									Lrrn2
	Pvr									Rgs7
	Erf									Kif5c
	Iffo2									Olfm1
	Iqsec2									Snap25
	Tbc1d22b									Chgb
	Sh2b3									Napb
	Stk40									Snph
	Zbtb39									Stmn2
	Tmem201									Stmn3
	Prrt2									Ggt7
	Patl1									Tm4sf4
	Slc25a23									Serpini1
	Neurl4									Syt6
	Diras2									Chrnb2
	Ckap2l									Ndst4
	Slc25a44									Fbxw7
	Zbtb22									Celf3
	Arf3									Sgip1
	Pom121									Dnajc6
	Lipg									Elavl4
	Zscan22									Crmp1
	Prdm2									Nsg1
	Atxn7l3									Dpysl5
	Slc38a10									Slc10a4
	Tm9sf4									Uchl1
	Sox13									Epha5
	Bicra									Rufy3
	Eml3									Asphd2
	Ganab									Nos1
	Ctdsp2									Diablo
	Dph1									Cabp1
	Samd4b									Add2
										Chl1
										Ret
										Apba2
										Sh3gl3
										Sez6l2
										Plekhb1
										Tub
										Fgf13
										Syp
										Pak3
										Dcx
										L1cam
										Zcchc18
										Vps36
										Gnao1
										Necab2
										Rab3a
										Cadm1
										Ddx25
										Scg3
										Hcn4
										Dync1li1
										Mras
										Rab6b
										Rims3
										Sox10
										Resp18
										Slitrk5
										Snap91
										Adgrb3
										Gabrb3
										Nrxn2
										Map9
										Fhod3
										Unc13a
										Celf5
										Atcay
										Shc4
										Chrnb4
										Chrna5
										Cbarp
										Plppr3
										Lrrn3
										Ndrg4
										Fxyd7
										Apbb1
										Dzank1
										Spon1
										Hand2
										Hoxa5
										Rgs4
										Pcid2
										Slc35f1
										Hoxb5
										Pcsk1n
										Atp6v0e2
										Cdh6
										Tspyl4
										Pgap4
										Dusp26
										Icmt
										Stk32a
										Disp2
										Plppr2
										Erc2
										Rimklb
										Atp1a3
										Map7d2
										Irgq
										Pnma8a
										Entpd3
										Rragb
										Coro2b
										Fam169a
										Dlx1
										Tmcc2
										Dlgap3
										Crtac1
										Bex2
										Nmnat2
										Lhfpl4
										Gng2
										Tmem130
										Sorcs1
										Mgat5b
										Rell2
										Rnf182
										Cnr1
										Tubb2b
										Hpcal4
										Pnma2
										Rbp1
										Vwa5b2
										Mapk10
										Lrrc75b
										Vat1l
										Lrrc4b
										Cd24a
										Gap43
										Lix1
										Rgmb
										Pirt
										Ric3
										Lonrf2
										Cdk5r1
										Scn3b
										Morn4
										Carmil2
										Sprr1a
										Lrrc4c
										Scg2
										Slc29a4
										Atp5k
										Minar2
										Sv2c
										Eml5
										Islr2
										Ncald
										Ywhag
										Gpr17
										B630019K06Rik
										Dlg2
										Map1b
										Reep1
										Prkcb
										Mllt11
										Shisa7
										Ppfia2
										Spock3
										Cadps
										Phactr1
										Tafa5
										Map6
										Nell1
										B4galnt4
										Elapor2
										Grik2
										Spock1
										Kcnq3
										Trnp1
										H2bc27
										Tmem178b
										Camk2b
										Sez6l
										Syt17
										Tubb2a
										Kcnc1
										Tafa1
										Ndufs8
										Ntng1
										Zfp941
										Lsamp
										Dpp6
										Ksr2
										Syt9
										Tubb4a
										Ctnna2
										Sox11
										Cycs
										Srrm4
										Fxyd6
										Foxd3
										Nnat
										Insm1
										Syt11
										Gprin1
										Tuba1a
										Nudt10
										Arhgdig
										Kif5a
										Nxpe3
										Nalf1
										Hoxd3
										Hoxa3
										Clec2l
										Smim13
										D430019H16Rik
										Snrpn
										Pdxp
